# Mouse Aging Cell Atlas Analysis Reveals Global and Cell Type Specific Aging Signatures Revision 1

**DOI:** 10.1101/2019.12.23.887604

**Authors:** Martin Jinye Zhang, Angela Oliveira Pisco, Spyros Darmanis, James Zou

## Abstract

Aging is associated with complex molecular and cellular processes that are poorly understood. Here we leveraged the Tabula Muris Senis single-cell RNA-seq dataset to systematically characterize gene expression changes during aging across diverse cell types in the mouse. We identified aging-dependent genes in 76 tissue-cell types from 23 tissues and characterized both shared and tissue-cell-specific aging behaviors. We found that the aging-related genes shared by multiple tissue-cell types also change their expression congruently in the same direction during aging in most tissue-cell types, suggesting a coordinated global aging behavior at the organismal level. Scoring cells based on these shared aging genes allowed us to contrast the aging status of different tissues and cell types from a transcriptomic perspective. In addition, we identified genes that exhibit age-related expression changes specific to each functional category of tissue-cell types. All together, our analyses provide one of the most comprehensive and systematic characterizations of the molecular signatures of aging across diverse tissue-cell types in a mammalian system.
