## Supplementary_Table1 for "Mouse Aging Cell Atlas Analysis Reveals Global and Cell Type Specific Aging Signatures Revision 1": Supplementary_Table1.xlsx

### Sheet: all FACS tissue-cell
tissue	cell_ontology_class	n_cell	3m	18m	24m	analyzed in the paper
Aorta	aortic endothelial cell	467	189	118	160	yes
Aorta	epithelial cell	18	5	0	13	no
Aorta	fibroblast of cardiac tissue	215	66	136	13	no
Aorta	fibrocyte	44	25	4	15	no
Aorta	macrophage	32	25	1	6	no
Aorta	professional antigen presenting cell	130	56	57	17	no
BAT	B cell	529	198	211	120	yes
BAT	NK cell	48	17	27	4	no
BAT	T cell	155	80	31	44	no
BAT	endothelial cell	413	166	170	77	yes
BAT	epithelial cell	113	2	0	111	no
BAT	mesenchymal stem cell of adipose	205	82	22	101	no
BAT	myeloid cell	760	168	201	391	yes
Bladder	bladder cell	1012	650	277	85	yes
Bladder	bladder urothelial cell	1420	656	415	349	yes
Brain_Myeloid	macrophage	287	44	86	157	no
Brain_Myeloid	microglial cell	13130	4488	4375	4267	yes
Brain_Non-Myeloid	Bergmann glial cell	54	31	14	9	no
Brain_Non-Myeloid	CD8-positive, alpha-beta T cell	104	11	56	37	no
Brain_Non-Myeloid	T cell	67	10	30	27	no
Brain_Non-Myeloid	astrocyte	592	454	107	31	yes
Brain_Non-Myeloid	brain pericyte	484	179	265	40	yes
Brain_Non-Myeloid	endothelial cell	2232	723	1358	151	yes
Brain_Non-Myeloid	ependymal cell	55	12	39	4	no
Brain_Non-Myeloid	interneuron	240	83	98	59	no
Brain_Non-Myeloid	macrophage	25	0	0	25	no
Brain_Non-Myeloid	mature NK T cell	17	6	4	7	no
Brain_Non-Myeloid	medium spiny neuron	103	89	11	3	no
Brain_Non-Myeloid	microglial cell	138	0	136	2	no
Brain_Non-Myeloid	neuroepithelial cell	151	4	140	7	no
Brain_Non-Myeloid	neuron	484	154	123	207	yes
Brain_Non-Myeloid	neuronal stem cell	97	84	12	1	no
Brain_Non-Myeloid	oligodendrocyte	2094	1396	564	134	yes
Brain_Non-Myeloid	oligodendrocyte precursor cell	312	206	94	12	yes
Diaphragm	B cell	123	75	12	36	no
Diaphragm	T cell	55	21	22	12	no
Diaphragm	endothelial cell	218	92	47	79	no
Diaphragm	macrophage	76	31	39	6	no
Diaphragm	mesenchymal stem cell	494	243	39	212	yes
Diaphragm	skeletal muscle satellite cell	892	441	91	360	yes
GAT	B cell	316	49	140	127	no
GAT	CD4-positive, alpha-beta T cell	140	13	39	88	no
GAT	CD8-positive, alpha-beta T cell	129	23	59	47	no
GAT	NK cell	53	32	13	8	no
GAT	T cell	84	26	21	37	no
GAT	endothelial cell	341	160	46	135	yes
GAT	epithelial cell	63	11	39	13	no
GAT	mesenchymal stem cell of adipose	1562	689	429	444	yes
GAT	myeloid cell	718	461	89	168	yes
Heart	B cell	360	15	127	218	no
Heart	T cell	197	37	93	67	no
Heart	atrial myocyte	403	159	100	144	yes
Heart	endocardial cell	375	164	47	164	yes
Heart	endothelial cell of coronary artery	2694	1179	458	1057	yes
Heart	fibroblast of cardiac tissue	3711	2118	775	818	yes
Heart	macrophage	83	2	58	23	no
Heart	monocyte	1281	490	344	447	yes
Heart	smooth muscle cell	103	65	8	30	no
Heart	valve cell	315	158	41	116	yes
Heart	ventricular myocyte	147	46	0	101	no
Kidney	B cell	84	6	61	17	no
Kidney	T cell	79	9	22	48	no
Kidney	epithelial cell of proximal tubule	393	46	126	221	no
Kidney	fenestrated cell	268	113	50	105	yes
Kidney	kidney collecting duct epithelial cell	445	124	251	70	yes
Kidney	kidney collecting duct principal cell	157	55	42	60	no
Kidney	kidney interstitial fibroblast	16	0	0	16	no
Kidney	kidney loop of Henle ascending limb epithelial cell	146	75	32	39	no
Kidney	macrophage	152	42	42	68	no
Kidney	mesangial cell	93	32	42	19	no
Large_Intestine	Brush cell of epithelium proper of large intestine	175	67	54	54	no
Large_Intestine	enterocyte of epithelium of large intestine	2542	1176	814	552	yes
Large_Intestine	enteroendocrine cell	161	65	39	57	no
Large_Intestine	epithelial cell of large intestine	1704	878	544	282	yes
Large_Intestine	intestinal crypt stem cell	1579	853	355	371	yes
Large_Intestine	large intestine goblet cell	1587	692	391	504	yes
Large_Intestine	secretory cell	563	256	172	135	yes
Limb_Muscle	B cell	187	70	70	47	no
Limb_Muscle	T cell	136	38	37	61	no
Limb_Muscle	endothelial cell	453	141	172	140	yes
Limb_Muscle	macrophage	311	54	205	52	no
Limb_Muscle	mesenchymal stem cell	935	264	354	317	yes
Limb_Muscle	skeletal muscle satellite cell	1833	535	683	615	yes
Liver	B cell	210	34	119	57	no
Liver	CD4-positive, alpha-beta T cell	42	1	13	28	no
Liver	CD8-positive, alpha-beta T cell	64	0	13	51	no
Liver	Kupffer cell	262	47	107	108	no
Liver	NK cell	42	5	20	17	no
Liver	T cell	45	2	21	22	no
Liver	endothelial cell of hepatic sinusoid	617	189	330	98	yes
Liver	hepatocyte	1162	401	383	378	yes
Liver	mature NK T cell	176	31	82	63	no
Liver	myeloid leukocyte	209	17	76	116	no
Liver	neutrophil	30	4	16	10	no
Lung	B cell	276	55	77	144	no
Lung	CD4-positive, alpha-beta T cell	59	36	22	1	no
Lung	CD8-positive, alpha-beta T cell	119	9	48	62	no
Lung	NK cell	52	27	18	7	no
Lung	T cell	28	1	11	16	no
Lung	adventitial cell	289	140	98	51	yes
Lung	bronchial smooth muscle cell	2117	420	944	753	yes
Lung	ciliated columnar cell of tracheobronchial tree	52	21	14	17	no
Lung	classical monocyte	202	68	80	54	no
Lung	club cell of bronchiole	22	6	5	11	no
Lung	dendritic cell	62	10	9	43	no
Lung	endothelial cell of lymphatic vessel	99	51	13	35	no
Lung	fibroblast of lung	483	129	169	185	yes
Lung	intermediate monocyte	12	11	1	0	no
Lung	leukocyte	38	2	5	31	no
Lung	lung macrophage	9	1	0	8	no
Lung	lung neuroendocrine cell	4	1	1	2	no
Lung	lymphocyte	10	2	6	2	no
Lung	mature NK T cell	6	0	0	6	no
Lung	myeloid dendritic cell	373	52	108	213	no
Lung	neutrophil	123	29	59	35	no
Lung	non-classical monocyte	149	56	36	57	no
Lung	pericyte cell	38	15	19	4	no
Lung	plasma cell	25	0	16	9	no
Lung	plasmacytoid dendritic cell	6	1	2	3	no
Lung	pulmonary interstitial fibroblast	50	39	4	7	no
Lung	regulatory T cell	47	1	20	26	no
Lung	respiratory basal cell	34	4	30	0	no
Lung	smooth muscle cell of the pulmonary artery	111	55	47	9	no
Lung	type I pneumocyte	4	4	0	0	no
Lung	type II pneumocyte	167	96	38	33	no
Lung	vein endothelial cell	152	39	60	53	no
MAT	B cell	370	116	155	99	yes
MAT	CD4-positive, alpha-beta T cell	175	65	54	56	no
MAT	CD8-positive, alpha-beta T cell	209	38	104	67	no
MAT	NK cell	45	26	14	5	no
MAT	T cell	65	27	8	30	no
MAT	endothelial cell	253	117	78	58	yes
MAT	epithelial cell	52	4	7	41	no
MAT	macrophage	228	119	68	41	yes
MAT	mesenchymal stem cell of adipose	1396	601	472	323	yes
MAT	myeloid cell	221	74	94	53	no
Mammary_Gland	basal cell	1612	1186	426	0	yes
Mammary_Gland	endothelial cell	27	12	15	0	no
Mammary_Gland	luminal epithelial cell of mammary gland	600	452	148	0	yes
Mammary_Gland	stromal cell	315	262	53	0	no
Marrow	CD4-positive, alpha-beta T cell	280	29	140	111	no
Marrow	NK cell	473	158	152	163	yes
Marrow	basophil	71	29	14	28	no
Marrow	early pro-B cell	72	29	16	27	no
Marrow	granulocyte	2892	742	1213	937	yes
Marrow	granulocyte monocyte progenitor cell	250	70	136	44	no
Marrow	granulocytopoietic cell	483	197	169	117	yes
Marrow	hematopoietic stem cell	3306	1363	769	1174	yes
Marrow	immature B cell	589	383	162	44	yes
Marrow	late pro-B cell	411	276	85	50	yes
Marrow	lymphoid progenitor cell	13	0	13	0	no
Marrow	macrophage	437	182	166	89	yes
Marrow	mature alpha-beta T cell	330	99	149	82	no
Marrow	megakaryocyte-erythroid progenitor cell	80	5	25	50	no
Marrow	naive B cell	2959	675	1118	1166	yes
Marrow	precursor B cell	856	489	200	167	yes
Marrow	promonocyte	1015	343	257	415	yes
Pancreas	endothelial cell	202	86	61	55	no
Pancreas	leukocyte	120	54	38	28	no
Pancreas	pancreatic A cell	521	364	65	92	yes
Pancreas	pancreatic B cell	1342	522	367	453	yes
Pancreas	pancreatic D cell	191	123	35	33	no
Pancreas	pancreatic PP cell	71	54	9	8	no
Pancreas	pancreatic acinar cell	576	191	171	214	yes
Pancreas	pancreatic ductal cell	313	163	78	72	yes
Pancreas	pancreatic stellate cell	48	31	9	8	no
SCAT	B cell	323	178	48	97	yes
SCAT	CD4-positive, alpha-beta T cell	60	22	21	17	no
SCAT	CD8-positive, alpha-beta T cell	91	17	58	16	no
SCAT	NK cell	77	21	28	28	no
SCAT	T cell	108	85	9	14	no
SCAT	endothelial cell	489	246	147	96	yes
SCAT	epithelial cell	180	56	30	94	no
SCAT	mesenchymal stem cell of adipose	1570	737	448	385	yes
SCAT	myeloid cell	857	359	243	255	yes
Skin	T cell	27	6	12	9	no
Skin	basal cell of epidermis	1672	678	564	430	yes
Skin	bulge keratinocyte	2604	1370	691	543	yes
Skin	epidermal cell	492	260	103	129	yes
Skin	fibroblast	17	0	9	8	no
Skin	keratinocyte stem cell	35	28	5	2	no
Skin	macrophage	13	4	8	1	no
Spleen	B cell	2851	1248	795	808	yes
Spleen	CD4-positive, alpha-beta T cell	414	197	98	119	yes
Spleen	CD8-positive, alpha-beta T cell	354	153	85	116	yes
Spleen	NK cell	87	51	22	14	no
Spleen	granulocyte	21	9	1	11	no
Spleen	proerythroblast	107	44	21	42	no
Thymus	DN4 thymocyte	1756	581	610	565	yes
Thymus	endothelial cell	51	10	17	24	no
Thymus	epithelial cell of thymus	165	12	83	70	no
Thymus	fibroblast	77	3	61	13	no
Thymus	macrophage	373	19	119	235	no
Thymus	thymocyte	1625	734	556	335	yes
Tongue	basal cell of epidermis	2542	1070	660	812	yes
Tongue	keratinocyte	1193	348	299	546	yes
Trachea	T cell	283	61	95	127	no
Trachea	basal epithelial cell of tracheobronchial tree	404	83	187	134	no
Trachea	chondrocyte	275	250	14	11	no
Trachea	ciliated columnar cell of tracheobronchial tree	18	5	7	6	no
Trachea	endothelial cell	241	116	49	76	yes
Trachea	fibroblast	1236	563	273	400	yes
Trachea	granulocyte	53	11	9	33	no
Trachea	keratinocyte	22	0	22	0	no
Trachea	macrophage	430	137	105	188	yes
Trachea	mucus secreting cell	73	50	7	16	no
Trachea	smooth muscle cell of trachea	125	78	39	8	no

### Sheet: all droplet tissue-cell
tissue	cell_ontology_class	n_cell	1m	3m	18m	21m	24m	30m	analyzed in the paper
Bladder	bladder cell	3003	629	1235	539	0	600	0	yes
Bladder	bladder urothelial cell	5231	188	1136	1385	0	2522	0	yes
Bladder	endothelial cell	346	118	57	40	0	131	0	no
Bladder	leukocyte	365	35	70	83	0	177	0	no
Fat	B cell	683	0	0	334	48	0	301	no
Fat	T cell	563	0	0	338	88	0	137	no
Fat	endothelial cell	1475	0	0	636	188	0	651	no
Fat	epithelial cell	145	0	0	90	50	0	5	no
Fat	erythroblast	92	0	0	56	13	0	23	no
Fat	lymphocyte	55	0	0	17	0	0	38	no
Fat	mesenchymal stem cell of adipose	1893	0	0	982	252	0	659	no
Fat	myeloid cell	1871	0	0	1515	155	0	201	no
Heart_and_Aorta	cardiac neuron	81	20	2	19	17	0	23	no
Heart_and_Aorta	cardiomyocyte	334	53	47	52	72	27	83	no
Heart_and_Aorta	endocardial cell	678	47	61	131	135	106	198	no
Heart_and_Aorta	endothelial cell of coronary artery	3293	368	127	295	258	279	1966	no
Heart_and_Aorta	erythrocyte	356	3	10	30	22	12	279	no
Heart_and_Aorta	fibroblast of cardiac tissue	2409	266	210	417	294	217	1005	no
Heart_and_Aorta	leukocyte	950	85	54	140	94	93	484	no
Heart_and_Aorta	mast cell	76	0	0	25	0	1	50	no
Heart_and_Aorta	smooth muscle cell	436	104	23	34	26	33	216	no
Kidney	B cell	3124	10	9	51	51	2922	81	no
Kidney	NK cell	66	1	4	8	2	47	4	no
Kidney	T cell	1359	13	18	65	49	987	227	no
Kidney	brush cell	414	65	20	89	190	0	50	no
Kidney	epithelial cell of proximal tubule	3053	169	195	400	78	0	2211	no
Kidney	fenestrated cell	1027	206	181	190	169	0	281	no
Kidney	fibroblast	161	14	14	36	13	0	84	no
Kidney	kidney capillary endothelial cell	161	42	80	20	12	0	7	no
Kidney	kidney cell	3	0	3	0	0	0	0	no
Kidney	kidney collecting duct epithelial cell	25	0	25	0	0	0	0	no
Kidney	kidney collecting duct principal cell	789	83	113	130	65	0	398	no
Kidney	kidney cortex artery cell	381	62	68	79	67	0	105	no
Kidney	kidney distal convoluted tubule epithelial cell	744	100	125	198	174	0	147	no
Kidney	kidney loop of Henle ascending limb epithelial cell	201	52	48	38	26	0	37	no
Kidney	kidney loop of Henle thick ascending limb epithelial cell	1554	460	310	247	228	0	309	yes
Kidney	kidney mesangial cell	261	108	67	37	31	0	18	no
Kidney	kidney proximal convoluted tubule epithelial cell	4460	938	681	1117	860	0	864	yes
Kidney	kidney proximal straight tubule epithelial cell	95	0	95	0	0	0	0	no
Kidney	leukocyte	5	0	5	0	0	0	0	no
Kidney	lymphocyte	1536	12	32	85	56	1240	111	no
Kidney	macrophage	1407	62	139	264	105	284	553	no
Kidney	plasma cell	325	0	0	12	16	241	56	no
Kidney	podocyte	496	91	98	72	65	0	170	no
Large_Intestine	enterocyte of epithelium of large intestine	1125	0	0	0	0	0	1125	no
Large_Intestine	epithelial cell of large intestine	229	0	0	0	0	0	229	no
Large_Intestine	hematopoietic stem cell	36	0	0	0	0	0	36	no
Large_Intestine	intestinal crypt stem cell	339	0	0	0	0	0	339	no
Large_Intestine	large intestine goblet cell	158	0	0	0	0	0	158	no
Limb_Muscle	B cell	1511	287	346	14	83	507	274	yes
Limb_Muscle	Schwann cell	274	88	21	46	26	47	46	no
Limb_Muscle	T cell	1254	319	298	39	37	392	169	yes
Limb_Muscle	endothelial cell	6894	1504	687	1081	755	1683	1184	yes
Limb_Muscle	macrophage	2485	306	276	736	273	728	166	yes
Limb_Muscle	mesenchymal stem cell	13037	2356	1468	2957	2007	3217	1032	yes
Limb_Muscle	skeletal muscle cell	192	18	15	29	25	47	58	no
Limb_Muscle	skeletal muscle satellite cell	2055	509	337	424	234	339	212	yes
Limb_Muscle	smooth muscle cell	1165	370	102	243	88	218	144	no
Liver	B cell	203	17	0	24	39	3	120	no
Liver	Kupffer cell	2546	614	13	221	25	18	1655	yes
Liver	NK cell	552	247	2	109	32	7	155	no
Liver	duct epithelial cell	2	0	2	0	0	0	0	no
Liver	endothelial cell of hepatic sinusoid	675	520	19	27	14	7	88	no
Liver	hepatic stellate cell	39	28	1	2	2	1	5	no
Liver	hepatocyte	2929	1315	989	267	250	78	30	yes
Liver	myeloid leukocyte	307	35	0	40	4	5	223	no
Liver	plasmacytoid dendritic cell	41	15	0	8	1	0	17	no
Lung	B cell	1501	124	168	500	414	0	295	no
Lung	CD4-positive, alpha-beta T cell	551	143	123	72	107	0	106	no
Lung	CD8-positive, alpha-beta T cell	870	38	70	234	335	0	193	no
Lung	NK cell	1193	145	534	158	227	0	129	yes
Lung	T cell	251	15	11	64	83	0	78	no
Lung	adventitial cell	526	29	375	56	43	0	23	no
Lung	alveolar macrophage	1366	577	208	200	91	0	290	yes
Lung	basophil	130	9	16	19	46	0	40	no
Lung	bronchial smooth muscle cell	2339	321	156	756	670	0	436	no
Lung	ciliated columnar cell of tracheobronchial tree	57	10	31	9	4	0	3	no
Lung	classical monocyte	7922	486	125	981	242	0	6088	yes
Lung	club cell of bronchiole	15	2	1	4	5	0	3	no
Lung	dendritic cell	45	6	5	10	9	0	15	no
Lung	endothelial cell of lymphatic vessel	41	6	2	11	12	0	10	no
Lung	fibroblast of lung	1523	87	1143	166	101	0	26	no
Lung	intermediate monocyte	1749	111	29	95	19	0	1495	no
Lung	lung macrophage	1157	7	15	16	21	0	1098	no
Lung	lung neuroendocrine cell	4	0	4	0	0	0	0	no
Lung	mature NK T cell	420	20	7	152	50	0	191	no
Lung	myeloid dendritic cell	245	46	39	48	42	0	70	no
Lung	neutrophil	552	64	24	413	29	0	22	no
Lung	non-classical monocyte	1010	157	185	187	194	0	287	no
Lung	pericyte cell	61	11	33	8	1	0	8	no
Lung	plasma cell	49	3	2	5	16	0	23	no
Lung	plasmacytoid dendritic cell	75	21	15	15	10	0	14	no
Lung	pulmonary interstitial fibroblast	222	23	181	9	9	0	0	no
Lung	regulatory T cell	123	8	12	28	20	0	55	no
Lung	smooth muscle cell of the pulmonary artery	98	13	16	32	26	0	11	no
Lung	type II pneumocyte	125	7	54	35	18	0	11	no
Lung	vein endothelial cell	320	19	28	93	107	0	73	no
Mammary_Gland	B cell	1632	0	727	235	670	0	0	yes
Mammary_Gland	T cell	3220	0	1829	476	915	0	0	yes
Mammary_Gland	basal cell	1587	0	398	473	716	0	0	no
Mammary_Gland	endothelial cell	651	0	254	174	223	0	0	no
Mammary_Gland	luminal epithelial cell of mammary gland	1903	0	475	948	480	0	0	no
Mammary_Gland	macrophage	519	0	165	134	220	0	0	no
Mammary_Gland	stromal cell	2783	0	633	553	1597	0	0	yes
Marrow	NK cell	149	8	26	25	41	18	31	no
Marrow	basophil	124	8	3	3	1	14	95	no
Marrow	erythroblast	2360	178	66	148	54	698	1216	no
Marrow	erythroid progenitor	409	1	0	1	3	402	2	no
Marrow	granulocyte	11056	705	704	1573	1520	2511	4043	yes
Marrow	granulocytopoietic cell	7599	749	727	1274	897	1683	2269	yes
Marrow	hematopoietic precursor cell	2144	167	285	334	348	486	524	no
Marrow	immature B cell	826	33	21	40	12	91	629	no
Marrow	late pro-B cell	532	4	34	116	102	66	210	no
Marrow	macrophage	988	79	101	223	144	131	310	no
Marrow	megakaryocyte-erythroid progenitor cell	1874	155	133	424	242	304	616	no
Marrow	monocyte	2393	290	488	412	392	437	374	yes
Marrow	naive B cell	398	31	62	52	97	49	107	no
Marrow	naive T cell	1568	164	134	438	226	233	373	no
Marrow	plasma cell	445	18	39	27	19	130	212	no
Marrow	precursor B cell	915	118	259	178	105	92	163	no
Marrow	proerythroblast	3613	136	177	905	762	644	989	no
Marrow	promonocyte	2827	183	231	539	251	290	1333	no
Pancreas	endothelial cell	108	0	0	50	22	7	29	no
Pancreas	leukocyte	180	0	0	45	93	1	41	no
Pancreas	pancreatic A cell	310	0	0	155	105	0	50	no
Pancreas	pancreatic B cell	2674	0	0	1475	923	0	276	no
Pancreas	pancreatic D cell	272	0	0	143	96	0	33	no
Pancreas	pancreatic PP cell	157	0	0	127	27	0	3	no
Pancreas	pancreatic acinar cell	2141	0	0	19	151	18	1953	no
Pancreas	pancreatic ductal cel	338	0	0	51	16	23	248	no
Pancreas	pancreatic stellate cell	21	0	0	6	4	2	9	no
Skin	T cell	62	0	0	5	57	0	0	no
Skin	basal cell of epidermis	2068	0	0	44	2024	0	0	no
Skin	epidermal cell	1735	0	0	28	1707	0	0	no
Skin	keratinocyte stem cell	418	0	0	21	397	0	0	no
Skin	stem cell of epidermis	171	0	0	4	167	0	0	no
Spleen	B cell	22066	1755	4668	4571	4462	2138	4472	yes
Spleen	NK cell	525	60	151	77	89	51	97	no
Spleen	T cell	4707	782	1487	591	756	341	750	yes
Spleen	erythroblast	466	4	13	4	6	230	209	no
Spleen	granulocyte	1155	12	5	16	68	274	780	no
Spleen	immature NKT cell	84	16	12	17	9	8	22	no
Spleen	macrophage	1428	116	252	164	191	277	428	no
Spleen	macrophage dendritic cell progenitor	148	7	42	16	24	27	32	no
Spleen	mature NK T cell	2542	132	338	413	493	275	891	no
Spleen	megakaryocyte-erythroid progenitor cell	838	21	17	21	24	196	559	no
Spleen	plasma cell	802	7	26	120	171	109	369	no
Spleen	proerythroblast	957	74	126	109	102	209	337	no
Thymus	DN3 thymocyte	146	0	33	60	51	2	0	no
Thymus	DN4 thymocyte	2000	0	254	345	617	784	0	no
Thymus	double negative T cell	971	0	189	341	436	5	0	no
Thymus	immature T cell	1784	0	397	680	690	17	0	no
Thymus	professional antigen presenting cell	2482	0	30	75	181	2196	0	no
Thymus	thymocyte	1892	0	527	539	817	9	0	yes
Tongue	Langerhans cell	175	18	38	17	0	102	0	no
Tongue	basal cell of epidermis	9363	1778	3964	1833	0	1788	0	yes
Tongue	keratinocyte	11142	2711	3536	1819	0	3076	0	yes
Trachea	basal epithelial cell of tracheobronchial tree	521	0	521	0	0	0	0	no
Trachea	blood cell	88	0	88	0	0	0	0	no
Trachea	chondrocyte	1630	0	1630	0	0	0	0	no
Trachea	endothelial cell	420	0	420	0	0	0	0	no
Trachea	epithelial cell	193	0	193	0	0	0	0	no
Trachea	fibroblast	1652	0	1652	0	0	0	0	no
Trachea	granulocyte	385	0	385	0	0	0	0	no
Trachea	macrophage	357	0	357	0	0	0	0	no
Trachea	mesenchymal cell	879	0	879	0	0	0	0	no
Trachea	mesenchymal progenitor cell	1676	0	1676	0	0	0	0	no
Trachea	neuroendocrine cell	48	0	48	0	0	0	0	no
Trachea	smooth muscle cell of trachea	127	0	127	0	0	0	0	no

### Sheet: 76 TMS FACS tissue-cell
tissue	cell_ontology_class	n_cell	n_rej	n_rej.up	n_rej.down	cell category	binary_lifespan	binary_lifespan_ref (short<90day, long>180day)	turnover_mouse	turnover_mouse	turnover_mouse_ref
Aorta	aortic endothelial cell	467	1300	303	997	endothelial	long	Around 180 days [Hobson Br. J. Cancer 1984]	180d	180d	[Hobson Br. J. Cancer 1984]
BAT	B cell	529	424	294	130	immune
BAT	endothelial cell	413	487	210	277	endothelial
BAT	myeloid cell	760	1270	225	1045	immune
Bladder	bladder cell	1012	1999	574	1425	parenchymal	long	[Stewart Cell Tissue Kinet. 1980]
Bladder	bladder urothelial cell	1420	1702	550	1152	epithelial	long	[Stewart Cell Tissue Kinet. 1980]
Brain_Myeloid	microglial cell	13130	1237	333	904	immune	long	[Lawson Neureoscience 1992]
Brain_Non-Myeloid	astrocyte	592	1291	460	831	parenchymal
Brain_Non-Myeloid	brain pericyte	484	3097	747	2350	stromal
Brain_Non-Myeloid	endothelial cell	2232	2070	371	1699	endothelial	long	[Drigo CellMetabolism 2019], [Hobson Br. J. Cancer 1984]
Brain_Non-Myeloid	neuron	484	5415	954	4461	parenchymal	long	[Drigo CellMetabolism 2019]	3y	3y
Brain_Non-Myeloid	oligodendrocyte	2094	2873	1107	1766	parenchymal	long	[Drigo CellMetabolism 2019]
Brain_Non-Myeloid	oligodendrocyte precursor cell	312	773	436	337	stem cell/progenitor
Diaphragm	mesenchymal stem cell	494	2872	365	2507	stem cell/progenitor
Diaphragm	skeletal muscle satellite cell	892	2177	247	1930	stem cell/progenitor;muscle cell
GAT	endothelial cell	341	2549	1054	1495	endothelial
GAT	mesenchymal stem cell of adipose	1562	1622	699	923	stem cell/progenitor
GAT	myeloid cell	718	954	312	642	immune
Heart	atrial myocyte	403	1963	136	1827	parenchymal;muscle cell	long	[Drigo CellMetabolism 2019]
Heart	endocardial cell	375	471	53	418	parenchymal	long	[Bergmann Cell 2015]
Heart	endothelial cell of coronary artery	2694	1629	133	1496	endothelial	long	Around 180 days [Hobson Br. J. Cancer 1984]	180d	180d	[Hobson Br. J. Cancer 1984]
Heart	fibroblast of cardiac tissue	3711	1172	235	937	stromal	long	17.3yrs in human [Bergmann Cell 2015]
Heart	monocyte	1281	1659	140	1519	immune	short	[Guilliams Immunity 2018]	1d	1d	[Guilliams Immunity 2018]
Heart	valve cell	315	430	118	312	parenchymal
Kidney	fenestrated cell	268	155	62	93	endothelial
Kidney	kidney collecting duct epithelial cell	445	97	35	62	parenchymal;epithelial
Large_Intestine	enterocyte of epithelium of large intestine	2542	2184	1421	763	parenchymal;epithelial	short	BNID113698 [Darwich Drug_Metab_Dispos 2014]	3d	3d	BNID113698 [Darwich Drug_Metab_Dispos 2014]
Large_Intestine	epithelial cell of large intestine	1704	844	753	91	parenchymal;epithelial
Large_Intestine	intestinal crypt stem cell	1579	1984	645	1339	stem cell/progenitor
Large_Intestine	large intestine goblet cell	1587	1064	758	306	parenchymal;epithelial
Large_Intestine	secretory cell	563	1304	719	585	parenchymal;epithelial
Limb_Muscle	endothelial cell	453	1239	213	1026	endothelial	long	[Hobson Br. J. Cancer 1984]	2y	2y
Limb_Muscle	mesenchymal stem cell	935	3045	941	2104	stem cell/progenitor
Limb_Muscle	skeletal muscle satellite cell	1833	3102	653	2449	stem cell/progenitor
Liver	endothelial cell of hepatic sinusoid	617	535	292	243	endothelial
Liver	hepatocyte	1162	1825	481	1344	parenchymal	long	[Drigo CellMetabolism 2019]	300d	300d	BNID109233 [Magami Liver 2002]
Lung	adventitial cell	289	1412	640	772	stromal
Lung	bronchial smooth muscle cell	2117	661	228	433	parenchymal;muscle cell
Lung	fibroblast of lung	483	200	88	112	stromal	long
MAT	B cell	370	98	74	24	immune
MAT	endothelial cell	253	119	75	44	endothelial
MAT	macrophage	228	91	78	13	immune
MAT	mesenchymal stem cell of adipose	1396	1158	668	490	stem cell/progenitor
Mammary_Gland	basal cell	1612	3287	1163	2124	parenchymal
Mammary_Gland	luminal epithelial cell of mammary gland	600	1808	700	1108	parenchymal;epithelial
Marrow	NK cell	473	3129	916	2213	immune	short	[Lowry Front. Immunol. 2017]
Marrow	granulocyte	2892	1079	111	968	immune	short	[Geering Trends in Immunology 2013]	4d	4d	[Geering Trends in Immunology 2013]
Marrow	granulocytopoietic cell	483	1967	219	1748	immune;stem cell/progenitor
Marrow	hematopoietic stem cell	3306	2687	697	1990	immune;stem cell/progenitor	short	LT-HSC, BNID109232 [Cheshier PNAS 1999]	57d	57d	LT-HSC, BNID109232 [Cheshier PNAS 1999]
Marrow	immature B cell	589	624	259	365	immune
Marrow	late pro-B cell	411	2683	1127	1556	immune
Marrow	macrophage	437	504	141	363	immune
Marrow	naive B cell	2959	1735	395	1340	immune
Marrow	precursor B cell	856	1721	532	1189	immune
Marrow	promonocyte	1015	2566	291	2275	immune
Pancreas	pancreatic A cell	521	1012	339	673	parenchymal	long	[Drigo CellMetabolism 2019]
Pancreas	pancreatic B cell	1342	1517	628	889	parenchymal	long	[Drigo CellMetabolism 2019]	1400d	1400d	1/1400 replacement per day [Teta Diabetes 2005]
Pancreas	pancreatic acinar cell	576	48	14	34	parenchymal
Pancreas	pancreatic ductal cell	313	770	284	486	parenchymal	long	[Drigo CellMetabolism 2019]
SCAT	B cell	323	277	125	152	immune
SCAT	endothelial cell	489	1434	172	1262	endothelial
SCAT	mesenchymal stem cell of adipose	1570	1964	264	1700	stem cell/progenitor
SCAT	myeloid cell	857	1893	205	1688	immune
Skin	basal cell of epidermis	1672	2808	960	1848	parenchymal	long
Skin	bulge keratinocyte	2604	2917	866	2051	parenchymal
Skin	epidermal cell	492	1583	440	1143	epithelial	short	[Koster Ann_NY_Acad_Sci 2009]	9d	9d	[Koster Ann_NY_Acad_Sci 2009]
Spleen	B cell	2851	1329	780	549	immune	short	BNID107910 [Fulcher Immu_and_Cell_Biology 1997]	50d	50d
Spleen	CD4-positive, alpha-beta T cell	414	348	188	160	immune	short	[Westera Immunobiology 2013]	15d	15d	[Westera Immunobiology 2013]
Spleen	CD8-positive, alpha-beta T cell	354	322	184	138	immune	short	[Westera Immunobiology 2013]	20d	20d	[Westera Immunobiology 2013]
Thymus	DN4 thymocyte	1756	1205	447	758	immune
Thymus	thymocyte	1625	2049	729	1320	immune	short	BNID111617 [Scollay Eur_J_Immunol 1980]	6d	6d	BNID111617 [Scollay Eur_J_Immunol 1980]
Tongue	basal cell of epidermis	2542	2941	357	2584	parenchymal
Tongue	keratinocyte	1193	2583	287	2296	parenchymal
Trachea	endothelial cell	241	1725	349	1376	endothelial
Trachea	fibroblast	1236	2587	478	2109	stromal
Trachea	macrophage	430	1038	118	920	immune

### Sheet: 26 TMS droplet tissue-cell
tissue	cell_ontology_class	n_cell	n_rej	n_rej.up	n_rej.down	cell category	binary_lifespan	binary_lifespan_ref (short<90day, long>180day)	turnover_mouse	turnover_mouse	turnover_mouse_ref
Bladder	bladder cell	3003	1590	411	1179	parenchymal	long	[Stewart Cell Tissue Kinet. 1980]
Bladder	bladder urothelial cell	5231	460	150	310	epithelial	long	[Stewart Cell Tissue Kinet. 1980]
Kidney	kidney loop of Henle thick ascending limb epithelial cell	1554	484	222	262	epithelial
Kidney	kidney proximal convoluted tubule epithelial cell	4460	712	183	529	epithelial
Limb_Muscle	B cell	1511	518	324	194	immune
Limb_Muscle	T cell	1254	455	285	170	immune	short	[Westera Immunobiology 2013]
Limb_Muscle	endothelial cell	6894	426	158	268	endothelial	long	[Hobson Br. J. Cancer 1984]	2y	2y
Limb_Muscle	macrophage	2485	656	151	505	immune
Limb_Muscle	mesenchymal stem cell	13037	813	207	606	stem cell/progenitor
Limb_Muscle	skeletal muscle satellite cell	2055	1026	157	869	stem cell/progenitor
Liver	Kupffer cell	2546	2452	2069	383	immune
Liver	hepatocyte	2929	973	321	652	parenchymal	long	[Drigo CellMetabolism 2019]	300d	300d	BNID109233 [Magami Liver 2002]
Lung	NK cell	1193	151	75	76	immune	short	[Lowry Front. Immunol. 2017]
Lung	alveolar macrophage	1366	627	162	465	immune
Lung	classical monocyte	7922	885	443	442	immune	short	[Guilliams Immunity 2018]
Mammary_Gland	B cell	1632	631	301	330	immune
Mammary_Gland	T cell	3220	868	519	349	immune	short	[Westera Immunobiology 2013]
Mammary_Gland	stromal cell	2783	1336	410	926	stromal
Marrow	granulocyte	11056	152	90	62	immune	short	[Geering Trends in Immunology 2013]	4d	4d	[Geering Trends in Immunology 2013]
Marrow	granulocytopoietic cell	7599	1391	117	1274	immune;stem cell/progenitor
Marrow	monocyte	2393	312	54	258	immune	short	[Guilliams Immunity 2018]
Spleen	B cell	22066	228	105	123	immune	short	BNID107910 [Fulcher Immu_and_Cell_Biology 1997]	50d	50d
Spleen	T cell	4707	468	261	207	immune	short	[Westera Immunobiology 2013]
Thymus	thymocyte	1892	88	23	65	immune	short	BNID111617 [Scollay Eur_J_Immunol 1980]	6d	6d	BNID111617 [Scollay Eur_J_Immunol 1980]
Tongue	basal cell of epidermis	9363	519	177	342	parenchymal
Tongue	keratinocyte	11142	212	59	153	parenchymal

### Sheet: TMS FACS tissue
tissue	n_cell	n_rej	n_rej.up	n_rej.down
Aorta	906	1952	559	1393
BAT	2223	1118	117	1001
Bladder	2432	2077	709	1368
Brain_Myeloid	13417	1257	341	916
Brain_Non-Myeloid	7249	3221	654	2567
Diaphragm	1858	2717	329	2388
GAT	3406	1733	645	1088
Heart	9669	1614	154	1460
Kidney	1833	1070	502	568
Large_Intestine	8311	1171	798	373
Limb_Muscle	3855	2830	576	2254
Liver	2859	1972	817	1155
Lung	5218	1543	437	1106
MAT	3014	1133	504	629
Mammary_Gland	2554	2948	917	2031
Marrow	14517	2470	206	2264
Pancreas	3384	1481	280	1201
SCAT	3755	1602	174	1428
Skin	4860	2705	825	1880
Spleen	3834	1278	736	542
Thymus	4047	1801	658	1143
Tongue	3735	2894	293	2601
Trachea	3160	3106	239	2867

### Sheet: TMS droplet tissue
tissue	n_cell	n_rej	n_rej.up	n_rej.down
Bladder	8945	2259	561	1698
Heart_and_Aorta	8613	641	159	482
Kidney	21647	1425	195	1230
Limb_Muscle	28867	419	145	274
Liver	7294	2638	1157	1481
Lung	24540	1998	395	1603
Mammary_Gland	12295	1206	683	523
Marrow	40220	462	50	412
Spleen	35718	322	84	238
Thymus	9275	1105	130	975
Tongue	20680	310	89	221

### Sheet: bulk tissue
tissue	n_cell	n_rej	n_rej.up	n_rej.down
Bone	55	0	0	0
Brain	56	13	10	3
Brown_Fat	54	112	9	103
Gonadal_Fat	55	439	124	315
Heart	53	5	4	1
Kidney	55	69	33	36
Limb_Muscle	54	125	11	114
Liver	54	55	29	26
Lung	55	30	13	17
Marrow	53	1	1	0
Mesenteric_Fat	56	649	25	624
Pancreas	56	0	0	0
Skin	51	0	0	0
Small_Intestine	55	40	5	35
Spleen	56	8	7	1
Subcutaneous_Fat	55	657	104	553
White_Blood_Cells	55	223	223	0
